# Gene regulatory network reconstruction incorporating 3D chromosomal architecture reveals key transcription factors and DNA elements driving neural lineage commitment

**DOI:** 10.1101/303842

**Authors:** Valeriya Malysheva, Marco Antonio Mendoza-Parra, Matthias Blum, Mikhail Spivakov, Hinrich Gronemeyer

## Abstract

Lineage commitment is a fundamental process that enables the morphogenesis of multicellular organisms from a single pluripotent cell. While many genes involved in the commitment to specific lineages are known, the logic of their joint action is incompletely understood, and predicting the effects of genetic perturbations on lineage commitment is still challenging. Here, we devised a gene regulatory network analysis approach, GRN-loop, to identify key *cis*-regulatory DNA elements and transcription factors that drive lineage commitment. GRN-loop is based on signal propagation and combines transcription factor binding data with the temporal profiles of gene expression, chromatin state and 3D chromosomal architecture. Applying GRN-loop to a model of morphogen-induced early neural lineage commitment, we discovered a set of driver transcription factors and enhancers, some of them validated in recent data and others hitherto unknown. Our work provides the basis for an integrated understanding of neural lineage commitment, and demonstrates the potential of gene regulatory network analyses informed by 3D chromatin architecture to uncover the key genes and regulatory elements driving developmental processes.
