## Supplemental Data 5 for "Gene regulatory network reconstruction incorporating 3D chromosomal architecture reveals key transcription factors and DNA elements driving neural lineage commitment"

Target	Sequence
Pax6	AGAAGCGGCTTTGAGAAGTG
Chr2:106022500	TTCCTGTGCCCTGGATACTC
Chr2:105617500	TGGGAAAGTTTATCTTGGGAAC
Sox11	TTTTGGTCTCCCCACTCTTC
Chr12:27767500	AAGAGCGGAGGATTCCTTTC
Zfp516	GAACAGGGAGCCCAGAGTAA
Chr18:82982500	GGTTAAATGAGCCGCTTTCC
