## Supplemental Data 6 for "Gene regulatory network reconstruction incorporating 3D chromosomal architecture reveals key transcription factors and DNA elements driving neural lineage commitment"

### Sheet: Sheet1
Sequencing statistics
	sample	Raw reads	Mapped reads	% mapped	Inter	Inter %	Intra	Intra %	Self-Circle	Self-circle %	PCR Duplicates	PCR Duplicates %
	Replicate 1
	P19 T0	505148739	493948461	97,78%	33694409	9,58%	318098956	90,42%	5410258	1,70%	30070422	7,87%
	P19 T6	504033340	492656038	97,74%	32930088	9,18%	325590599	90,82%	5063358	1,56%	25357877	6,61%
	P19 T48	470654857	460013804	97,74%	45690238	13,73%	287190524	86,27%	5051 104	1,76%	21284411	6,01%
	Replicate 2
	P19 T0	275479007	267054384	96,94%	58313250	21,84%	208741134	78,16%	3457216	1,29%	12906554	4,83%
	P19 T6	251567201	242959174	96,58%	52414335	21,57%	190544839	78,43%	3055064	1,26%	14295850	5,88%
	P19 T48	290985414	281712698	96,81%	70843358	25,15%	210869340	74,85%	3219367	1,14%	16466485	5,85%
Interaction (loops) statistics
	sample	Fit-HiC loops (replicate 1)	Fit-HiC loops (replicate 2)	Valid loops (seen in both replicates)	Filtered* valid loops	Loops with genes	Loops with DEGs	DEG-regulatory element loops
	P19 T0	5391481	4336126	2286169	1911471	177979	21780	16961
	P19 T6	4851605	3872318	2985580	1617867	150735	18074	14024
	P19 T48	5015329	4204404	2150759	1825852	164918	21295	16410
